# A minimally-invasive method for serial cerebrospinal fluid collection and injection in rodents with high survival rates

**DOI:** 10.1101/2022.09.30.510413

**Authors:** Jingrong Regina Han, Yu Yang, Tianshu William Wu, Tao-Tao Shi, Wenlu Li, Yilong Zou

## Abstract

Cerebrospinal fluid (CSF) is a clear fluid surrounding and nourishing the brain and spinal cord. Molecular profiling of the CSF is a common diagnostic approach for central nervous system (CNS) diseases, including infectious diseases, autoimmune disorders, brain hemorrhage and traumatic brain injury, CNS tumors, and Alzheimer’s disease^1–10^. Rodent models are critical for investigating CNS disease mechanisms and therapeutics, however, both collecting CSF and injecting materials into CSF in small animals are technically challenging and often result in high rates of postoperative mortality. Here, we present an easy-to-practice and cost-effective protocol with minimum instrument requirements to access the CSF in live rodents for collection and infusion purposes. By introducing a metal needle tool bent at a unique angle and length, we could steadily reach the CSF via the foramen magnum. Compared with prior methods, this protocol requires neither the operator to discern the changes in resistance from solid tissues while puncturing the needle, nor surgical opening of the skin and muscle covering the rodent neck. Using this method, we frequently obtain 5-15 μL of CSF from mice and 70-120 μL from rats to enable diverse downstream analyses including mass spectrometry. Due to the minimal invasiveness, this procedure allows iterative CSF collection from the same animal every few days – a major improvement over prior protocols that require extensive surgical operations. Moreover, we demonstrate that this method could be used for injecting desired solutions including dyes into mouse CSF with high success rates. Our method shortens the time required for CSF collection or injection to 3-5 minutes. Notably, we could reach near 100% postoperative recovery rates in both mice and rats even with repetitive collections. Together, we establish an efficient and minimally-invasive protocol for collecting CSF and inoculating reagents into the CSF in live rodents to enable various longitudinal studies at the forefronts of CNS investigation.
