## Supplementary Dataset 1 for "A minimally-invasive method for serial cerebrospinal fluid collection and injection in rodents with high survival rates"

### Sheet: CSF proteomics
Protein	Description	Gene	CSF replicate 1	CSF replicate 2
P07724	Albumin	Alb	643140000	7.2056e+08
Q921I1	Serotransferrin	Tf	135430000	1.29618e+08
A8DUK4	Beta-globin	Hbb-bs	43687000	1.32686e+07
A0A0R4J0I1	Serine protease inhibitor A3K	Serpina3k	37596000	30601026
A0A0A0MQA3	Alpha-1-antitrypsin 1-1	Serpina1a	37454000	3.56495e+07
Q91VB8	Alpha globin 1	Hba-a1	36113000	1.13045e+07
O09114	Prostaglandin-H2 D-isomerase	Ptgds	30514000	4.59179e+07
Q3U5K7	Cystatin domain-containing protein (Fragment)	Cst3	27713000	3.2637e+07
P07309	Transthyretin	Ttr	26900000	6.95597e+07
Q9R1E6	Ectonucleotide pyrophosphatase/phosphodiesterase family member 2	Enpp2	20474000	2.48322e+07
Q91X72	Hemopexin	Hpx	19844000	1.16745e+07
P21614	Vitamin D-binding protein	Gc	11559000	1.04791e+07
Q3TYD5	SPARC-like protein 1	Sparcl1	11041000	1.52512e+07
Q00898	Alpha-1-antitrypsin 1-5	Serpina1e	10141000	6.78859e+06
Q6GTX3	Apoe protein	Apoe	8418300	8.7475e+06
P01027	Complement C3	C3	7766600	5.22242e+06
Q3V2G1	Uncharacterized protein	Apoa1	6571000	4.82832e+06
E9PZD8	Ceruloplasmin	Cp	6201400	4.25317e+06
Q3TY66	Uncharacterized protein	Chgb	5661400	6.05529e+06
Q61838	Pregnancy zone protein	Pzp	5607300	1.61172e+06
B9EI00	Calm5 protein	Calm5	5185900	5.24033e+06
Q00897	Alpha-1-antitrypsin 1-4	Serpina1d	5161100	4.24489e+06
P28665	Murinoglobulin-1	Mug1	4860200	3.78973e+06
P13020	Gelsolin	Gsn	4764200	4.3932e+06
Q3UBS3	Haptoglobin	Hp	4564400	1.46907e+06
E9Q8I0	Complement factor H	Cfh	4553800	3.44611e+06
A0A5F8MPW1	Angiotensinogen	Agt	4477100	4358147
P23953	Carboxylesterase 1C	Ces1c	4474600	3.8273e+06
A2CEK7	Major urinary protein 12	Mup14	4433700	2871916
P22599	Alpha-1-antitrypsin 1-2	Serpina1b	4427000	3.18492e+06
Q3UEK9	Alpha-2-HS-glycoprotein	Ahsg	4099200	4.11506e+06
Q3V1T9	Plasminogen	Plg	4036200	2.63635e+06
A0A0R4J038	Kininogen-1	Kng1	4011800	2.45972e+06
A8DUM2	Beta-globin	Hbbt1	3941200	1.12124e+06
P47877	Insulin-like growth factor-binding protein 2	Igfbp2	3882400	3.65721e+06
P06728	Apolipoprotein A-IV	Apoa4	3661400	3.54222e+06
Q6GR78	Amyloid-beta A4 protein	App	3577400	4.31905e+06
A8DUK2	Beta-globin	Hbbt1	3540800	791019
A0A087WSN6	Fibronectin	Fn1	3440500	3.37522e+06
A8DUV3	Alpha-globin	Hbat1	3414100	650852
Q549D9	Beta-globin	Hbb-b2	3364100	645594
Q549A5	Clusterin	Clu	3122400	3.01021e+06
Q60590	Alpha-1-acid glycoprotein 1	Orm1	3028900	1.33064e+06
P26339	Chromogranin-A	Chga	3011900	2.80142e+06
P60710	Actin, cytoplasmic 1	Actb	2900400	1962187
Q03157	Amyloid beta precursor like protein 1	Aplp1	2789800	2949348
Q5FWB7	Fructose-bisphosphate aldolase	Aldoa	2698200	1.00694e+06
Q543J5	Antithrombin-III	Serpinc1	2599600	1994354
Q792Z1	Trypsin 10	Try10	2527300	2.494e+06
P51910	Apolipoprotein D	Apod	2391900	2.39731e+06
Q0VGU4	Neurosecretory protein VGF	Vgf	2308800	1.87197e+06
P47867	Secretogranin-3	Scg3	2199100	2.61054e+06
Q4W8U9	Secretogranin-2	Scg2	2133800	1.35306e+06
Q01339	Beta-2-glycoprotein 1	Apoh	2089400	1.77024e+06
P16015	Carbonic anhydrase 3	Ca3	2077100	532431
A2RTA0	Creatine kinase	Ckm	1998600	485856
Q00896	Alpha-1-antitrypsin 1-3	Serpina1c	1996200	2.6167e+06
Q545M7	Parvalbumin	Pvalb	1901500	607436
Q3UVB1	Myoglobin	Mb	1814300	1.03079e+06
Q3TXR9	Beta-hexosaminidase	Hexb	1711800	1621159
Q9QUN9	Dickkopf-related protein 3	Dkk3	1705600	1.47928e+06
E9Q589	Neural cell adhesion molecule 1	Ncam1	1701900	1.8241e+06
Q3TT51	Neuroendocrine protein 7B2	Scg5	1650000	1.81503e+06
P97298	Pigment epithelium-derived factor	Serpinf1	1647700	1.03364e+06
P52480	Pyruvate kinase PKM	Pkm	1634800	857356
Q3UBR4	Uncharacterized protein	Ctss	1576300	1.38846e+06
Q9QYT9	Major prion protein	Prnpb	1564500	1.51992e+06
P17751	Triosephosphate isomerase	Tpi1	1387200	557953
Q6GQT1	Alpha-2-macroglobulin-P	A2m	1366600	1.22951e+06
P22005	Proenkephalin-A	Penk	1339000	1.38985e+06
Q99JG2	G-protein coupled receptor 37-like 1	Gpr37l1	1337700	1.22778e+06
P97290	Plasma protease C1 inhibitor	Serping1	1285300	1.25372e+06
P12960	Contactin-1	Cntn1	1248200	1.15085e+06
Q9D7Y7	Peptidase S1 domain-containing protein	2210010C04Rik	1238100	0
B8JJN0	Complement factor B	Gm20547	1237000	705709
P0CG50	Polyubiquitin-C	Ubc	1228800	692072
P08228	Superoxide dismutase [Cu-Zn]	Sod1	1220900	1.08077e+06
Q9QXV0	ProSAAS	Pcsk1n	1210400	1.09362e+06
Q3TVS6	Cathepsin B	Ctsb	1193400	980593
P01872	Immunoglobulin heavy constant mu	Ighm	1190000	356765
Q3U825	Uncharacterized protein	Psap	1185300	1030230
P29788	Vitronectin	Vtn	1178700	994442
Q9DBD0	Inhibitor of carbonic anhydrase	Ica	1168100	697485
P01029	Complement C4-B	C4b	1149300	877234
Q8BSI9	Cadherin-2	Cdh2	981180	969614
A0A1W2P7Y9	Neuronal cell adhesion molecule	Nrcam	978180	818198
A0A2R8VHV8	Protein kinase C-binding protein NELL2	Nell2	970390	887636
P05201	Aspartate aminotransferase, cytoplasmic	Got1	959360	935655
P00920	Carbonic anhydrase 2	Ca2	914000	333786
Q8CB17	Uncharacterized protein	Fetub	897030	700875
P09535	Insulin-like growth factor II	Igf2	876160	700085
P21550	Beta-enolase	Eno3	851850	183523
A0A4U9FKB1	IgG3	Ighg3	850720	741594
P01887	Beta-2-microglobulin	B2m	813710	894609
Q9ESB3	Histidine-rich glycoprotein	Hrg	813500	418248
Q5NCU4	SPARC	Sparc	772750	643937
Q3TYE5	Limbic system-associated membrane protein	Lsamp	772650	620496
Q5FW97	Phosphopyruvate hydratase	EG433182	754260	180018
O89020	Afamin	Afm	747290	649600
G3X8T9	Serine protease inhibitor A3N	Serpina3n	741860	659866
Q3TF08	Retinol-binding protein 4 (Fragment)	Rbp4	732640	602139
P51885	Lumican	Lum	730450	350774
D3Z396	Neurotrimin	Ntm	690530	811822
Q5SVY2	Peptidyl-prolyl cis-trans isomerase	Ppia	689240	276829
Q91Z05	Ighg protein	Ighg	685280	609343
B5TE76	Major urinary protein 14	Mup17	671190	207795
Q5NCI4	Phosphoglycerate mutase	Pgam2	664430	176718
Q91XL1	Leucine-rich HEV glycoprotein	Lrg1	647700	291949
P47880	Insulin-like growth factor-binding protein 6	Igfbp6	640240	510839
Q3UV17	Keratin, type II cytoskeletal 2 oral	Krt76	635810	1.1139e+06
Q3UIP2	Uncharacterized protein	Pcolce	619170	441998
A2NHM3	If kappa light chain (Fragment)	Igkc	612620	676220
Q8CFZ6	C-type lectin domain family 3, member b	Clec3b	609470	458409
B2CQD6	Fibulin-1	Fbln1	603630	661003
E9PV24	Fibrinogen alpha chain	Fga	582450	49298.3
Q9EPL2	Calsyntenin-1	Clstn1	575010	504309
P63017	Heat shock cognate 71 kDa protein	Hspa8	559860	117186
Q61129	Complement factor I	Cfi	548160	302177
Q547B5	Osteopontin	Spp1	535400	509799
Q5ND36	Serine or cysteine peptidase inhibitor clade F member 2	Serpinf2	517540	426569
P18242	Cathepsin D	Ctsd	496300	208777
D3Z5G7	Carboxylic ester hydrolase	Ces1b	481900	477882
Q9D0C0	Uncharacterized protein	Ctsl	481900	278408
D2KHZ9	Glyceraldehyde-3-phosphate dehydrogenase	Gapdh	469580	181387
Q60963	Platelet-activating factor acetylhydrolase	Pla2g7	466070	504078
Q61482	CDE1-binding protein CDEBP	Cdebp	465640	473394
P11087	Collagen alpha-1(I) chain	Col1a1	464210	337099
Q8BND5	Sulfhydryl oxidase 1	Qsox1	462170	359789
Q4V9Z5	Seizure 6-like protein 2	Sez6l2	461980	476669
P09411	Phosphoglycerate kinase 1	Pgk1	455390	16334.7
Q3UH37	Uncharacterized protein	Nptxr	433130	274941
Q61361	Brevican core protein	Bcan	419350	421060
Q91WQ0	Serine (Or cysteine) peptidase inhibitor, clade A, member 6	Serpina6	417880	351217
P63101	14-3-3 protein zeta/delta	Ywhaz	416800	118515
P14152	Malate dehydrogenase, cytoplasmic	Mdh1	412370	237554
Q3TXB7	Uncharacterized protein	Ecm1	398540	190901
Q6ZWX2	Thymosin beta	Tmsb4x	395970	145530
Q8BPB5	EGF-containing fibulin-like extracellular matrix protein 1	Efemp1	395840	362158
Q542X9	Superoxide dismutase [Cu-Zn]	Sod3	394100	336309
A0A077S2U6	Lysozyme	Lyz2	393090	266119
P19221	Prothrombin	F2	379280	86097.8
Q3U2X7	Uncharacterized protein	Ccn3	369910	278832
A2BIN1	Major urinary protein 10	Mup10	363490	232296
B7ZNS9	Complement factor D	Cfd	353860	270858
Q64726	Zinc-alpha-2-glycoprotein	Azgp1	348190	196450
Q9CPX4	Ferritin	Ftl1	337980	11878.7
P47878	Insulin-like growth factor-binding protein 3	Igfbp3	335640	287500
P06745	Glucose-6-phosphate isomerase	Gpi	334880	35060.1
Q3U0Z1	Cochlin	Coch	333350	420502
Q543R4	Carboxypeptidase E	Cpe	332500	391628
Q8K356	Lymphocyte antigen 6 complex, locus H	Ly6h	320520	308861
P70232	Neural cell adhesion molecule L1-like protein	Chl1	320310	231448
Q3UBP6	Uncharacterized protein	Actb	319630	80434.8
Q3U8F7	NPC intracellular cholesterol transporter 2	Npc2	316610	319339
Q04447	Creatine kinase B-type	Ckb	310640	106966
Q9QUR8	Semaphorin-7A	Sema7a	309530	231564
A0A1C7CYU3	Nucleobindin-1	Nucb1	305910	53046.7
P06683	Complement component C9	C9	298610	118835
Q3TGR2	Fibrinogen beta chain	Fgb	294510	28351.3
Q3TAZ7	Uncharacterized protein	Csf1r	286550	169256
A0A1L1SUX8	Thy-1 membrane glycoprotein (Fragment)	Thy1	285530	281413
Q3UFS5	Uncharacterized protein	Pltp	283020	337118
Q5FW60	Major urinary protein 20	Mup20	271430	118692
Q3TKX1	ATPase, H+ transporting, lysosomal accessory protein	Atp6ap1	270590	263365
Q571D4	MKIAA0387 protein (Fragment)	Ptprn2	268590	173448
P06151	L-lactate dehydrogenase A chain	Ldha	265150	81149.4
Q3UER8	Fibrinogen gamma chain	Fgg	261460	42554.8
P49182	Heparin cofactor 2	Serpind1	253450	214960
F8VQA4	Peptidyl-glycine alpha-amidating monooxygenase	Pam	252370	184440
P13634	Carbonic anhydrase 1	Ca1	251050	12071.7
Q9QWK4	CD5 antigen-like	Cd5l	245810	114715
P09813	Apolipoprotein A-II	Apoa2	245390	96510.6
Q5UCA9	Ribonuclease 4	Rnase4	241440	194389
Q3UEL3	Uncharacterized protein	Il1rap	234580	98997.3
Q9QZ83	Gamma actin-like protein	Actg1	230600	179502
Q548W7	Diazepam binding inhibitor	Dbi	230480	67623.9
Q7TMJ8	Phosphoinositide-3-kinase-interacting protein 1	Pik3ip1	229540	215634
P68369	Tubulin alpha-1A chain	Tuba1a	226340	81800.5
Q3TUE2	Fibrillar collagen NC1 domain-containing protein (Fragment)	Col1a2	224550	445831
Q544Y7	Cofilin-1	Cfl1	221080	20282.5
Q3TAY0	Conserved oligomeric Golgi complex subunit 1 (Fragment)	Cog1	214410	44704.4
Q8BS79	Cadherin-13		213740	195891
Q9WVJ3	Carboxypeptidase Q	Cpq	211370	121106
O35684	Neuroserpin	Serpini1	206950	178059
P28798	Progranulin	Grn	205940	79136.6
A0A0B6VMB2	MAb 31C6 heavy chain	HC	200880	129373
P70274	Selenoprotein P	Selenop	200330	98103.6
O88968	Transcobalamin-2	Tcn2	199210	180074
Q3UVV3	LRRNT domain-containing protein	Omg	198760	137513
E9PZF0	Nucleoside diphosphate kinase	Gm20390	197000	39336.2
Q3UST4	Uncharacterized protein (Fragment)	Nptx1	196200	165689
Q5EBQ2	Phosphatidylethanolamine binding protein 1	Pebp1	195770	109526
Q62356	Follistatin-related protein 1	Fstl1	190870	146936
P11589	Major urinary protein 2	Mup2	188700	160571
Q9WUT8	DSD-1-proteoglycan	Ptprz1	187710	210819
Q07456	Protein AMBP	Ambp	187480	91329.2
G3X977	Inter-alpha-trypsin inhibitor heavy chain H2	Itih2	183670	89108.4
H3BLB7	Insulin-like growth factor-binding protein 4	Igfbp4	181290	152466
Q8K182	Complement component C8 alpha chain	C8a	180570	36880.3
Q61171	Peroxiredoxin-2	Prdx2	179070	24329.4
Q8BH35	Complement component C8 beta chain	C8b	177600	42495.1
Q4JFI8	Pentaxin	Apcs	176690	0
P10639	Thioredoxin	Txn	176020	27031.8
Q99PT1	Rho GDP-dissociation inhibitor 1	Arhgdia	175580	13976.5
A2AE89	Glutathione transferase	Gstm1	171150	37650.8
Q6PIP8	Igh protein	Igh	166780	142463
P68372	Tubulin beta-4B chain	Tubb4b	164370	24450.8
Q9DBJ1	Phosphoglycerate mutase 1	Pgam1	162910	54828.4
P06684	Complement C5	C5	161460	0
Q80ZR6	Pro-melanin-concentrating hormone	Pmch	159130	147750
P0DP60	Ly-6/neurotoxin-like protein 1	Lynx1	158640	151048
P0DP28	Calmodulin-3	Calm3	155840	74766.1
Q811C8	Igfbp7 protein (Fragment)	Igfbp7	155600	118232
Q5SS40	14_3_3 domain-containing protein	Ywhae	153660	19147.3
Q3UH39	Uncharacterized protein	Cntn2	153560	124594
Q52KF2	Sez6l protein (Fragment)	Sez6l	151200	151046
P19157	Glutathione S-transferase P 1	Gstp1	150380	21453.7
Q9ERV6	Receptor protein-tyrosine kinase	Egfr	149320	188553
Q9D8L4	Uncharacterized protein		147850	310248
Q7M084	Kininogen, LMW (Fragment)		146140	0
Q8BMR6	Fibrillar collagen NC1 domain-containing protein (Fragment)	Col3a1	145980	30136.8
Q8C2N7	LIM zinc-binding domain-containing protein	Crip1	143300	6278.7
Q6DFY2	Opioid-binding protein/cell adhesion molecule-like	Opcml	142180	35075.5
Q99M71	Mammalian ependymin-related protein 1	Epdr1	140920	153550
X5J4F7	IgM heavy chain VDJ region (Fragment)		138110	55880.1
Q5RJV4	Phosphoglucomutase 2	Pgm1	138010	26556.1
A2AKN8	Major urinary protein 5	Mup8	137630	82299.4
A0A571BE99	Cartilage acidic protein 1	Crtac1	135720	138178
Q9R0Y5	Adenylate kinase isoenzyme 1	Ak1	135620	26222.8
Q3TCL2	Aldo_ket_red domain-containing protein (Fragment)	Akr1b3	134570	6518.7
Q8BWG2	Uncharacterized protein	Dnah1	132790	0
A0A0N4SVF0	Thymosin beta-10	Tmsb10	131800	32970.2
P62897	Cytochrome c, somatic	Cycs	131580	75386.4
Q543C5	Mimecan	Ogn	129670	110772
Q3U234	Uncharacterized protein	Lifr	127810	29768.9
Q545F0	Macrophage migration inhibitory factor	Mif	126360	24475.8
Q3KQQ2	Major urinary protein 25	Mup3	125990	113010
P07361	Alpha-1-acid glycoprotein 2	Orm2	124350	0
P26041	Moesin	Msn	122670	12996.6
A0A140LHB6	V-set and transmembrane domain-containing protein 2A (Fragment)	Vstm2a	122450	113991
Q07079	Insulin-like growth factor-binding protein 5	Igfbp5	117500	69476.9
P40142	Transketolase	Tkt	116690	0
Q91ZE5	Adhesion G protein-coupled receptor E4	Adgre4	116270	60608.8
P46412	Glutathione peroxidase 3	Gpx3	116260	22389.8
Q03734	Serine protease inhibitor A3M	Serpina3m	116160	83071.8
Q9EQG7	Ectonucleotide pyrophosphatase/phosphodiesterase family member 5	Enpp5	112530	148330
G3X9I1	Protein FAM3C	Fam3c	112250	100908
Q60841	Reelin	Reln	111430	123090
P16045	Galectin-1	Lgals1	110770	0
A0A4V6JA63	IgG2b	Ighg2b	109080	86303.9
Q14BH8	Cacna2d1 protein	Cacna2d1	108250	52220.3
Q9JHH6	Carboxypeptidase B2	Cpb2	106520	12314
Q6GT24	Peroxiredoxin-6	Prdx6	104330	91246.4
Q3U6I5	C1q domain-containing protein	C1qb	103580	55371.5
Q3UDR2	Protein disulfide-isomerase (Fragment)	P4hb	102030	69792.8
Q61112	45 kDa calcium-binding protein	Sdf4	101960	62841.2
Q4FK86	Peptidoglycan-recognition protein	Pglyrp1	101480	131222
Q9DC41	78 kDa glucose-regulated protein	Hspa5	100830	136278
Q3UY31	Cocaine- and amphetamine-regulated transcript protein	Cartpt	99378	68290.3
P62631	Elongation factor 1-alpha 2	Eef1a2	99267	51684.9
Q80SX2	C4b-binding protein alpha-chain	C4bp	98601	14039.6
E9Q414	Apolipoprotein B-100	Apob	98308	42148.4
Q99KA4	Igh protein	Igh-VJ558	97631	49982.1
Q3UPV2	TNFR-Cys domain-containing protein	Tnfrsf21	96907	92631.3
Q5F1Z8	Gm2a protein	Gm2a	96096	110468
Q80YC5	Coagulation factor XII	F12	95363	8690.1
Q9ES94	Cathepsin X	Ctsz	93970	56461.8
E9PVD2	Inter alpha-trypsin inhibitor, heavy chain 4	Itih4	91894	8850.5
B7ZMX9	Pnoc protein	Pnoc	91580	61770.3
P06330	Ig heavy chain V region AC38 205.12		91270	49862.7
A8IP69	14-3-3 protein gamma subtype	Ywhag	90252	15949.6
A3KML3	14-3-3 protein theta	Ywhaq	89971	2465.9
P27773	Protein disulfide-isomerase A3	Pdia3	88778	0
Q545V3	Phosphopyruvate hydratase	Eno2	87503	49413.9
Q8CDQ7	DUF4515 domain-containing protein	Gm9831	85079	84489.4
Q9D2D1	Carboxypeptidase	Ctsa	84313	92677.6
A0A286YCI6	Testican-1	Spock1	84051	71736.3
A0A668KLV1	Cell adhesion molecule 1	Cadm1	83328	95094.9
A0A4W9	Neuronal growth regulator 1	Negr1	82712	82301.3
O09159	Lysosomal alpha-mannosidase	Man2b1	82016	14705.7
P50396	Rab GDP dissociation inhibitor alpha	Gdi1	81485	12899.9
Q61704	Inter-alpha-trypsin inhibitor heavy chain H3	Itih3	81122	33253.4
Q9CQV8	14-3-3 protein beta/alpha	Ywhab	80970	0
Q6PAN0	Spock2 protein	Spock2	78839	45028
P09528	Ferritin heavy chain	Fth1	77898	8315.7
Q5EBJ0	Fatty acid binding protein 3, muscle and heart	Fabp3	77772	26205.5
Q640N1	Adipocyte enhancer-binding protein 1	Aebp1	76966	66951.7
P31532	Serum amyloid A-4 protein	Saa4	76961	14830.1
D6RI60	Adhesion G protein-coupled receptor L1	Adgrl1	75576	34097
Q61362	Chitinase-3-like protein 1	Chi3l1	75293	32610
Q5HZJ8	Isocitrate dehydrogenase [NADP]	Idh1	74549	0
Q8K183	Pyridoxal kinase	Pdxk	74540	0
Q545V6	Somatostatin domain-containing protein	Sst	74015	0
Q07797	Galectin-3-binding protein	Lgals3bp	73419	21617.4
Q3U763	Structural maintenance of chromosomes protein 4 (Fragment)	Smc4	73365	0
E9Q2X2	Neurexin-3-beta	Nrxn3	71867	34029.6
Q6S9I0	Kininogen 2	Kng2	71782	0
P00687	Alpha-amylase 1	Amy1	71227	0
Q3UKR1	Decorin	Dcn	70508	22516.9
P48036	Annexin A5	Anxa5	70214	3026.2
P68134	Actin, alpha skeletal muscle	Acta1	69754	59661.1
P35700	Peroxiredoxin-1	Prdx1	68962	41231.5
Q3UWP8	Uncharacterized protein (Fragment)	Calr	68080	80970.3
O88301	Brain serine protease	Klk6	67791	53759.3
P05063	Fructose-bisphosphate aldolase C	Aldoc	67707	0
O88783	Coagulation factor V	F5	66447	16047.7
Q9WVA4	Transgelin-2	Tagln2	65490	0
P15626	Glutathione S-transferase Mu 2	Gstm2	65392	0
Q8VCU2	Phosphatidylinositol-glycan-specific phospholipase D	Gpld1	63557	26259.4
Q3UUX9	Rab GDP dissociation inhibitor	Gdi2	63086	0
Q571E4	N-acetylgalactosamine-6-sulfatase	Galns	62975	74452.2
Q547R2	Orexin	Hcrt	62103	65690
E0CY11	Neurexin-1	Nrxn1	60643	43500.6
K7TDV0	IgM heavy chain variable region (Fragment)		60580	0
Q8R464	Cell adhesion molecule 4	Cadm4	60578	16762.7
B5X0G0	Major urinary protein 13	Mup13	60547	36200.4
P26262	Plasma kallikrein	Klkb1	59785	20247.9
A2AEX8	Four and a half LIM domains protein 1	Fhl1	59607	2481.5
Q3U6G1	NAD(P)-bd_dom domain-containing protein	Blvrb	59457	0
P04117	Fatty acid-binding protein, adipocyte	Fabp4	58685	0
Q52KG8	Hspg2 protein (Fragment)	Hspg2	57871	58680.7
Q52L64	ENSMUSG00000076577 protein	Igkv8-30	57729	43240.5
Q8VCG4	Complement component C8 gamma chain	C8g	57499	0
Q9D288	C-type natriuretic peptide		57038	60612.6
Q8C089	Glyco_transf_64 domain-containing protein (Fragment)	Extl2	56172	55300.3
P26883	Peptidyl-prolyl cis-trans isomerase FKBP1A	Fkbp1a	55761	16211
Q5XK22	Angiotensin-converting enzyme (Fragment)	Ace	54696	38088
Q99LS0	Augurin	Ecrg4	54625	49781.8
Q8R121	Protein Z-dependent protease inhibitor	Serpina10	54176	0
K4DI58	Cell adhesion molecule 3	Cadm3	53934	32373.1
Q8BK48	Pyrethroid hydrolase Ces2e	Ces2e	53750	34493.8
Q6GXA8	Metalloproteinase inhibitor 2 (Fragment)	Timp2	53660	52856
Q543T5	Scrg1 protein	Scrg1	52064	13285.9
Q8BNU3	Fibromodulin	Fmod	51051	58143.3
A0A0U1RNG0	Calcitonin	Calca	50222	0
P08249	Malate dehydrogenase, mitochondrial	Mdh2	49930	22158.6
P01898	H-2 class I histocompatibility antigen, Q10 alpha chain	H2-Q10	49855	4939.8
A0A6I8MX27	L-lactate dehydrogenase	Ldhb	49661	12438.8
A0A0A6YY91	Neural cell adhesion molecule 1 (Fragment)	Ncam1	49212	47560.9
Q5FWJ3	Vimentin	Vim	49169	7823.5
Q8C6E3	Catalase	Cat	49143	42371.8
D3Z601	Calsyntenin-3	Clstn3	49111	83289.4
Q8C9Y1	SCY domain-containing protein	Cx3cl1	48308	41740.1
Q9CRB6	Tubulin polymerization-promoting protein family member 3	Tppp3	47346	0
Q9U410	Monoclonal anti-idiotypic Schistosoma japonicum antibody NP30 immunoglobulin light chain variable region (Fragment)		47284	14243.6
Q9CS01	Uncharacterized protein (Fragment)	Ifnar2	47070	23046.6
Q920E9	Pterin-mimicking anti-idiotope kappa chain variable region (Fragment)		46734	71846.1
P56480	ATP synthase subunit beta, mitochondrial	Atp5f1b	46505	33524.9
Q543K9	Purine nucleoside phosphorylase	Pnp	46467	0
D3Z6I8	Tropomyosin alpha-3 chain	Tpm3	45787	24799.4
P02802	Metallothionein-1	Mt1	45083	25273.2
Q4FJQ6	Serpinb6a protein	Serpinb6a	44847	0
Q80XJ7	Aldo-keto reductase family 1 member A1	Akr1a1	44714	3468.6
Q58E64	Elongation factor 1-alpha	Eef1a1	44637	0
Q548F2	Guanine deaminase	Gda	44237	0
P63028	Translationally-controlled tumor protein	Tpt1	43702	0
Q71LX8	Heat shock protein 84b	Hsp90ab1	43624	24337.1
A0A087WRM2	Integral membrane protein 2	Itm2c	43492	67635.5
Q545I9	Protein S100	S100a6	43217	28152.9
A0A075B5M2	Immunoglobulin kappa chain variable 4-61	Igkv4-61	43002	17438
Q3TDZ5	Transforming growth factor-beta-induced protein ig-h3 (Fragment)	Tgfbi	42554	23969.2
Q3UBX7	Complement C1q subcomponent subunit A	C1qa	42388	33875.5
A0A494BBD8	Annexin	Anxa1	42325	16930.1
B0LAE3	Pleiotrophin (Fragment)	Ptn	41446	37242.5
P58252	Elongation factor 2	Eef2	41202	0
B7ZNR0	Ecm1 protein	Ecm1	40863	28453.3
Q566I6	Complement subcomponent C1r	C1ra	40667	32827.7
Q8BK33	VIT domain-containing protein		40226	37681.6
Q5XFY8	Uncharacterized protein		40123	22828.9
A0A075B5M7	Immunoglobulin kappa variable 5-39	Igkv5-39	39963	23878.7
A2AJ20	Neural proliferation differentiation and control protein 1 (Fragment)	Npdc1	39796	27681
B9EHN0	E1 ubiquitin-activating enzyme	Uba1	38582	40682.6
Q71M36	Chondroitin sulfate proteoglycan 5	Cspg5	38287	34031.5
A0A0G2JGD2	Protein S100-A4 (Fragment)	S100a4	37785	0
P99024	Tubulin beta-5 chain	Tubb5	37627	7720.3
F8WJ05	Inter-alpha-trypsin inhibitor heavy chain H1	Itih1	36490	10296.7
Q3UR78	Neuropeptide-like protein C4orf48 homolog	Gm1673	35970	38646.6
Q3TLT9	CD44 antigen	Cd44	35452	0
Q3UXK8	Biglycan	Bgn	35294	2197.8
Q8VH34	LAMP-1	Lamp1	35119	33066.5
Q3ULW0	GTP-binding nuclear protein Ran	Ran	34359	0
A0A0R4J131	Biotinidase	Btd	34106	13180.4
P11352	Glutathione peroxidase 1	Gpx1	34006	0
Q05816	Fatty acid-binding protein 5	Fabp5	33499	0
Q4KL81	Actin, gamma, cytoplasmic 1	Actg1	32304	13094.7
Q99LC4	Igh protein	Igh	31249	22401.3
P17563	Methanethiol oxidase	Selenbp1	30492	0
A0A494B937	Meteorin	Metrn	30331	27108.9
Q9CZI7	Annexin	Anxa2	30234	0
Q8R0I8	BC026782 protein	Cfhr2	30113	0
Q6P6I8	Signal-regulatory protein alpha	Sirpa	29587	39064.6
Q3V1W9	Uncharacterized protein	Epha4	29293	19600.7
A0A0G2JGI8	Protein shisa-5 (Fragment)	Shisa5	29163	0
A2AE15	Complement factor properdin	Cfp	28187	0
Q8CBE6	Dystroglycan 1	Dag1	28118	8803.2
Q58EU7	Rbp1 protein	Rbp1	27832	0
A0A286YCW7	Neuritin (Fragment)	Nrn1	27600	25556.4
Q80XD8	Proline-rich acidic protein 1	Prap1	27424	22526.5
B9EKG3	Folate gamma-glutamyl hydrolase	Ggh	27385	0
P62774	Myotrophin	Mtpn	27236	0
Q3UEL9	Thyroxine-binding globulin	Serpina7	27123	0
A5GZX3	Lactoylglutathione lyase	Glo1	26750	0
Q8BWP8	Beta-1,4-glucuronyltransferase 1	B4gat1	26696	0
Q58E56	Igh protein	Igh	26381	17082
P57774	Pro-neuropeptide Y	Npy	26009	14334.5
D6RIM1	Tumor necrosis factor receptor superfamily member 19L	Relt	25918	0
B8JJN2	Complement C2	C2	25071	23229.6
F8VPK6	Xylosyltransferase 1	Xylt1	24859	18403.4
Q3U9A8	SH3 domain-binding glutamic acid-rich-like protein	Sh3bgrl	24525	0
Q62426	Cystatin-B	Cstb	23967	0
A0A0A0MQM0	Eukaryotic translation initiation factor 5A (Fragment)	Eif5a	23953	0
P16301	Phosphatidylcholine-sterol acyltransferase	Lcat	23879	13504.9
A0A075B5N7	Immunoglobulin kappa variable 6-13	Igkv6-13	23603	17941.9
Q9JJ20	14-3-3 protein sigma	Sfn	23261	0
I7HPY0	SH3 domain-binding glutamic acid-rich-like protein 3	Sh3bgrl3	23150	0
Q58E61	Igh protein	Igh	22937	25019
Q3UNI8	D-dopachrome tautomerase	Ddt	22635	0
D3Z651	Ankyrin repeat and SOCS box protein 10	Asb10	22581	10893.8
Q9QZZ6	Dermatopontin	Dpt	22397	14596.3
Q3TR40	Uncharacterized protein	Thbs1	22298	0
E9Q2A0	EGF-containing fibulin-like extracellular matrix protein 2 (Fragment)	Efemp2	21780	19385
A2NVF0	Immnuoglobulin kappa light chain (Fragment)		21525	0
Q3USP9	Metallothionein	Mt3	20008	39557.7
P15532	Nucleoside diphosphate kinase A	Nme1	19650	0
Q9DBB9	Carboxypeptidase N subunit 2	Cpn2	19518	166421
A0A0N4SVV4	Retinoic acid receptor responder protein 2	Rarres2	19425	0
Q99LX0	Parkinson disease protein 7 homolog	Park7	19412	0
Q9DBH5	Vesicular integral-membrane protein VIP36	Lman2	19375	0
Q91V28	6-phosphogluconate dehydrogenase, decarboxylating	Pgd	19141	0
G0YP42	Anti-human Langerin 2G3 lambda chain		18975	11688.8
Q542I3	Pentaxin	Crp	18654	0
O88569	Heterogeneous nuclear ribonucleoproteins A2/B1	Hnrnpa2b1	18636	10920.4
D3Z566	Armadillo-like helical domain-containing protein 4	Armh4	18501	0
A1L3C5	Prg4 protein	Prg4	18021	0
A0A2I3BS20	Protein NDRG2 (Fragment)	Ndrg2	17884	0
Q64727	Vinculin	Vcl	17863	22817.4
Q91X70	Complement component 6	C6	17479	0
A0A0N4SVX1	Regenerating islet-derived protein 3-beta (Fragment)	Reg3b	17051	0
B2RXW7	Complement component 4B (Childo blood group)	C4b	16997	0
O08997	Copper transport protein ATOX1	Atox1	16932	0
Q3U6E4	Uncharacterized protein	Ptma	16769	0
P50543	Protein S100-A11	S100a11	16741	0
Q99L75	Heat shock 70 kDa protein 4	Hspa4	16596	0
A0A338P7D7	Proteasome subunit alpha type	Psma7	16515	0
P05213	Tubulin alpha-1B chain	Tuba1b	16392	5913.9
X5J5T5	IgA heavy chain VDJ region (Fragment)		16364	0
Q8C196	Carbamoyl-phosphate synthase [ammonia], mitochondrial	Cps1	16261	666801
Q61553	Fascin	Fscn1	15767	0
A0A087WQL2	V-set and transmembrane domain-containing protein 2B (Fragment)	Vstm2b	15548	7941.2
Q91WP0	Mannan-binding lectin serine protease 2	Masp2	15196	0
Q3UBP0	Adenylosuccinate synthetase isozyme 1	Adssl1	15172	0
Q54A77	TagL-alpha	Pglyrp2	14999	0
P68510	14-3-3 protein eta	Ywhah	14568	0
B1AY86	Plexin domain-containing protein 2	Plxdc2	14517	23892.2
Q61805	Lipopolysaccharide-binding protein	Lbp	14301	13057.9
P52430	Serum paraoxonase/arylesterase 1	Pon1	14177	0
P26645	Myristoylated alanine-rich C-kinase substrate	Marcks	14088	0
Q9D3H2	Odorant-binding protein 1a	Obp1a	14063	0
E9QPX1	Collagen alpha-1(XVIII) chain	Col18a1	13554	0
A0A3B0J1H7	Adiponectin d	Adid	13523	0
P01654	Ig kappa chain V-III region PC 2880/PC 1229		13269	0
Q53VR2	VH region (Fragment)		13203	0
G3UZX6	Small ubiquitin-related modifier 3 (Fragment)	Sumo3	13095	0
Q543Q7	Ephrin B3	Efnb3	12926	0
I6L978	Igk protein	Igk	12833	0
A0A140T8S0	Multiple epidermal growth factor-like domains protein 10 (Fragment)	Megf10	12743	0
Q4FK36	Destrin	Dstn	12450	0
A0A0G2JFS5	Immunoglobulin heavy variable 1-69 (Fragment)	Ighv1-69	12450	0
Q3TQP6	Malic enzyme	Me1	12140	0
Q7TS98	Anti-colorectal carcinoma light chain		12051	0
O08807	Peroxiredoxin-4	Prdx4	12040	0
D3YXF5	Complement component 7	C7	11354	0
P05202	Aspartate aminotransferase, mitochondrial	Got2	11295	24152.2
O54962	Barrier-to-autointegration factor	Banf1	10853	0
Q3UWC2	Serum amyloid A protein	Saa1	10842	0
A2APU5	Endothelin 3	Edn3	10728	12432.8
A0A1B0GR11	Transaldolase	Taldo1	10645	0
A0A075B5R5	Immunoglobulin heavy variable 4-1 (Fragment)	Ighv4-1	10568	0
A0A3B0INZ4	Adiponectin b	Adib	10473	12103.7
P15327	Bisphosphoglycerate mutase	Bpgm	10396	0
Q545J3	Uncharacterized protein	Hgfac	10297	0
Q4V9Z4	Igh protein	Igh	9954.3	0
Q3TIP8	Chloride intracellular channel protein	Clic1	9768.1	0
Q6B822	Histone H4 (Fragment)		9723.5	28715.3
A0A1W2P7X0	Costars family protein ABRACL (Fragment)	Abracl	9689.4	0
B5X0G2	Major urinary protein 17	Mup17	9552.4	0
Q53ZN9	Anion exchange protein	Slc4a1	9280.9	6862.7
P63330	Serine/threonine-protein phosphatase 2A catalytic subunit alpha isoform	Ppp2ca	9043.5	0
Q6PAC1	Gelsolin	Gsn	9042.1	0
Q3U8H8	Nuclear transport factor 2		8954.4	0
P24549	Aldehyde dehydrogenase 1A1	Aldh1a1	8838.2	10363.4
K7TR90	IgM heavy chain variable region (Fragment)		8740.1	0
A0A075B5R0	Immunoglobulin heavy variable 5-16	Ighv5-16	8593.8	0
Q6LD55	Apolipoprotein A-II	Apoa2	8421.8	0
Q54AE5	Metalloproteinase inhibitor 3	Timp3	8342.1	0
Q3U9M7	Uncharacterized protein	Lcp1	8124.6	0
P20801	Troponin C, skeletal muscle	Tnnc2	8016.5	0
P28474	Alcohol dehydrogenase class-3	Adh5	8012.2	0
Q545G5	Uncharacterized protein	Myl1	7624.1	0
B0R1E3	Adenosine 5-monophosphoramidase HINT1	Hint1	7365.9	0
A0A2Z4SYM0	MHC class II antigen K (Fragment)	H2-K1	7305.9	0
P01867	Immunoglobulin heavy constant gamma 2B	Ighg2b	7280.5	0
A0A2I3BRQ1	Expressed sequence AI182371	AI182371	7018.5	0
A0A0R4J086	Olfactomedin-like protein 3	Olfml3	6962.7	0
A0A075B5T5	Immunoglobulin heavy variable V1-5	Ighv1-5	6944.6	0
Q9JHU9	Inositol-3-phosphate synthase 1	Isyna1	6910.5	0
Q3TL58	S-phase kinase-associated protein 1	Skp1	6642.9	0
Q8C1X9	Annexin	Anxa3	6601.2	0
G3UZJ4	Thioredoxin-dependent peroxiredoxin	Prdx5	6582.9	15904.9
P15105	Glutamine synthetase	Glul	6516.7	0
Q64442	Sorbitol dehydrogenase	Sord	6351.3	0
Q14DT6	Complement component 1, s subcomponent	C1s1	6314.3	5283.3
Q3UPK6	Proteasome subunit alpha type	Psma5	6263.8	0
Q99KI0	Aconitate hydratase, mitochondrial	Aco2	6136.7	0
A2CFB8	Glycoprotein 1b, alpha polypeptide	Gp1ba	6095.2	0
A0A140T8M5	Immunoglobulin kappa variable 6-15 (Fragment)	Igkv6-15	6056	0
Q9WUB3	Glycogen phosphorylase, muscle form	Pygm	6037.4	0
O08553	Dihydropyrimidinase-related protein 2	Dpysl2	5381.1	0
Q8BJX0	Proteasome subunit beta	Psmb2	5191.2	0
Q566J7	Igh protein	Igh	5001.1	0
Q4FJX4	Csrp1 protein	Csrp1	4973.3	0
A0A1W2P7Z3	Ubiquitin-conjugating enzyme E2 N	Ube2n	4871.9	0
P47857	ATP-dependent 6-phosphofructokinase, muscle type	Pfkm	4801.6	0
Q9CWJ9	Bifunctional purine biosynthesis protein ATIC	Atic	4780	0
Q7TMM9	Tubulin beta-2A chain	Tubb2a	4742.2	0
P57780	Alpha-actinin-4	Actn4	4615.4	18680
Q60805	Tyrosine-protein kinase Mer	Mertk	4322.6	0
P01666	Ig kappa chain V-III region PC 7183		4221.1	0
Q80ZJ2	Inositol-1-monophosphatase	Impa1	4131.5	0
Q2WFW2	Splicing variant form of ficolin A (Fragment)	Fcna	4083.5	7022.6
E0CYW7	Hepatoma-derived growth factor	Hdgf	3776.6	0
Q8BTY3	Inorganic diphosphatase	Ppa1	3670.8	0
Q791Q5	Als splice variant 1	Igfals	3417.5	0
Q3KQQ1	NSFL1 cofactor p47 (Fragment)	Nsfl1c	3303.2	0
Q5F2I8	Gamma heavy chain variable region (Fragment)	IgG1	3199.9	0
A8DUP7	Beta-globin	Hbbt1	3085.8	0
P01642	Ig kappa chain V-V region L7 (Fragment)	Gm10881	2910.7	0
B2RTL6	Thrombospondin 4	Thbs4	2769.8	0
P99026	Proteasome subunit beta type-4	Psmb4	2703.1	0
Q3V2Z4	Annexin		2520.1	0
Q4FJS7	F10 protein	F10	2401.5	0
Q148T4	Tnc protein	Tnc	2373.6	0
A0A075B5N4	Immunoglobulin kappa chain variable 8-27	Igkv8-27	2358.8	0
P35505	Fumarylacetoacetase	Fah	2270.1	0
A2NW56	E8 variable light chain (Fragment)		2194.6	0
A0A140T8Q3	Immunoglobulin kappa chain variable 6-17 (Fragment)	Igkv6-17	2063.6	0
A0A075B5U4	Immunoglobulin heavy variable V1-18	Ighv1-18	1971.1	0
Q5SXR6	Clathrin heavy chain	Cltc	1859.9	0
Q9JI95	CPN10-like protein	Hspe1-rs1	1825.2	0
Q9D0M5	Dynein light chain 2, cytoplasmic	Dynll2	1747.2	0
Q3U5U5	Adenosylhomocysteinase		1472.4	0
A8DUP5	Beta-globin	Hbbt1	1280.9	0
H3BLL1	T-complex protein 1 subunit theta (Fragment)	Cct8	712.6	0
A0A0G2JEU1	Aldehyde dehydrogenase, mitochondrial	Aldh2	0	44598.5
Q91Y97	Fructose-bisphosphate aldolase B	Aldob	0	448758
Q3UJ34	Argininosuccinate synthase	Ass1	0	71316.4
Q8R429	Sarcoplasmic/endoplasmic reticulum calcium ATPase 1	Atp2a1	0	567988
O35490	Betaine--homocysteine S-methyltransferase 1	Bhmt	0	55650.8
P98063	Bone morphogenetic protein 1	Bmp1	0	7.77247e+06
G5E850	Cytochrome b5	Cyb5a	0	22923.3
G3UWL7	Histone H2A	H2az1	0	37165.4
Q8VEE3	Hist2h2bb protein	Hist2h2bb	0	22636.3
P54071	Isocitrate dehydrogenase [NADP], mitochondrial	Idh2	0	22160.6
A0A4U9FFM1	IgL2	Iglc2	0	5409.4
Q3UYP2	Prenylcys_lyase domain-containing protein	Pcyox1	0	25020.9
A0A0N4SVR0	Secernin-1 (Fragment)	Scrn1	0	176745
Q01853	Transitional endoplasmic reticulum ATPase	Vcp	0	7577.7
A2MY50	Anti-acid phosphatase variable light chain 11 (Fragment)		0	2982.9
